# Inflammation and bacteriophages affect DNA inversion states and functionality of the gut microbiota

**DOI:** 10.1101/2023.03.31.535104

**Authors:** Shaqed Carasso, Rawan Zaatry, Haitham Hajjo, Dana Kadosh-Kariti, Nadav Ben-Assa, Rawi Naddaf, Noa Mandelbaum, Sigal Pressman, Yehuda Chowers, Tal Gefen, Kate L. Jeffrey, Juan Jofre, Michael J. Coyne, Laurie E. Comstock, Itai Sharon, Naama Geva-Zatorsky

## Abstract

Reversible genomic DNA-inversions control expression of numerous bacterial molecules in the human gut, but how this relates to disease remains uncertain. By analyzing metagenomic samples from six human Inflammatory Bowel Disease cohorts combined with mice experimentation, we identified multiple invertible regions where a particular orientation was correlated with disease. These include the promoter of the anti-inflammatory polysaccharide-A (PSA) of *Bacteroides fragilis*, which is mostly oriented ‘OFF’ during inflammation but is present in the ‘ON’ orientation when inflammation is resolved. We further detected increased abundances of *B. fragilis*-associated bacteriophages in patients with the PSA ‘OFF’ orientation, and a significant reduction in the frequency of the ‘ON’ orientation, in the presence of the *B. fragilis*-associated bacteriophage, thereby altering the bacterial induced immune modulation. Altogether, we reveal dynamic and reversible bacterial phase-variations driven both by bacteriophages and the host inflammatory state, signifying bacterial functional plasticity during inflammation and opening future research avenues.
