## Supplementary material for "Inflammation and bacteriophages affect DNA inversion states and functionality of the gut microbiota": Table S3

### Sheet: legend
Table S3
sheet1	Legend
sheet2	Differentially abundant viral OTUs between high and low ratios of 'ON' oriented PSA promoter
sheet3	Differentially abundant viral OTUs between high and low ratios of 'ON' oriented CPS3 promoter
predicted hosts to viral OTUs are available at supplementary table 1 of Nishiyama et al. (2020)
https://www.mdpi.com/2076-2607/8/11/1663/s1
Nishiyama, H.; Endo, H.; Blanc-Mathieu, R.; Ogata, H. Ecological Structuring of Temperate Bacteriophages in the Inflammatory Bowel Disease-Affected Gut. Microorganisms 2020, 8, 1663.

### Sheet: B. fragilis PSA
Table S3: Differentially abundant viral OTUs between high and low ratios of 'ON' oriented PSA promoter
ID	baseMean	log2FoldChange	lfcSE	stat	pvalue	padj	Predicted hosts
viral OTU 1075	30.4534	-4.93803	0.668985	-7.38138	1.56655e-13	1.27361e-10	M. 2819 Clostridiales
viral OTU 0398	252.11	-4.87012	0.789382	-6.16954	6.84902e-10	1.87872e-07	M. 0944 Bacteroides stercoris
viral OTU 1574	36.2646	-5.76989	0.935514	-6.16762	6.93255e-10	1.87872e-07	M. 3018 Bacteroides faecis
viral OTU 0401	65.5914	-3.33346	0.559112	-5.96206	2.49084e-09	5.06264e-07	M. 1436 Clostridium leptum
viral OTU 0307	29.1511	-5.83167	1.01338	-5.75467	8.68112e-09	1.41155e-06	M. 0704 Parabacteroides merdae
viral OTU 0925	43.5566	-3.83787	0.680121	-5.64293	1.67183e-08	2.26533e-06	M. 0397 Bacteroides vulgatus
viral OTU 0358	17.5141	-5.78406	1.04221	-5.54983	2.85949e-08	3.3211e-06	M. 2253 Gemmiger formicilis
viral OTU 1595	376.143	-3.72666	0.676917	-5.50535	3.68438e-08	3.74425e-06	M. 3030 Bacteroides ovatus
viral OTU 0649	89.3305	-3.54484	0.651401	-5.44187	5.27233e-08	4.76267e-06	M. 3027 Bacteroides massiliensis
viral OTU 1507	33.4493	-2.73878	0.506662	-5.40552	6.46192e-08	5.25354e-06	M. 2836 Dorea
viral OTU 1449	23.3165	-3.68878	0.70313	-5.24622	1.55249e-07	1.14743e-05	M. 2819 Clostridiales
viral OTU 1551	486.367	-3.60376	0.69134	-5.21271	1.86099e-07	1.26082e-05	M. 0277 Roseburia intestinalis
viral OTU 1512	211.073	-4.11602	0.79209	-5.19641	2.03173e-07	1.27061e-05	M. 0178 Roseburia
viral OTU 0368	734.984	-3.38459	0.680458	-4.97398	6.55907e-07	3.80895e-05	M. 1975 Acidaminococcus intestini
viral OTU 0020	18.7476	-3.17788	0.641229	-4.95591	7.19909e-07	3.90191e-05	M. 1714 Faecalibacterium prausnitzii
viral OTU 0500	50.1305	-4.37439	0.896806	-4.87774	1.07309e-06	5.44472e-05	M. 0135 Bacteroides finegoldii
viral OTU 0036	162.167	-3.27427	0.67288	-4.86605	1.1385e-06	5.44472e-05	M. 3030 Bacteroides ovatus
viral OTU 0748	62.9277	-2.91439	0.602545	-4.83681	1.31939e-06	5.95924e-05	M. 0397 Bacteroides vulgatus
viral OTU 0322	32.851	-4.86331	1.00942	-4.81795	1.45043e-06	6.20631e-05	M. 0132 Bacteroides coprocola
viral OTU 1146	469.408	-2.28948	0.486743	-4.70368	2.55511e-06	0.000103592	M. 0223 Bacteroides uniformis	M. 0352 Bacteroides thetaiotaomicron	M. 0397 Bacteroides vulgatus	M. 3027 Bacteroides massiliensis
viral OTU 1149	12.9918	-2.07403	0.441824	-4.69425	2.67582e-06	0.000103592	M. 2819 Clostridiales
viral OTU 1280	56.7197	4.09637	0.874869	4.68227	2.83716e-06	0.000104846	M. 0309 Faecalibacterium prausnitzii	M. 0577 Faecalibacterium
viral OTU 0017	18.4965	-2.19637	0.48598	-4.51945	6.19991e-06	0.000219153	M. 2896 Clostridiales
viral OTU 0588	49.3812	-4.02141	0.894877	-4.49381	6.99596e-06	0.000236988	M. 0092 Bacteroides coprocola	M. 0132 Bacteroides coprocola	M. 0380 Bacteroides coprocola	M. 0406 Bacteroides coprocola	M. 2242 Bacteroides coprocola
viral OTU 0314	121.025	-3.29219	0.742668	-4.43292	9.29632e-06	0.000302316	M. 1436 Clostridium leptum
viral OTU 0179	66.9066	-3.23107	0.73095	-4.42037	9.853e-06	0.000308096	M. 0722 Bacteroides uniformis
viral OTU 0908	52.3472	3.67455	0.83458	4.40287	1.06828e-05	0.000321671	M. 0220 Faecalibacterium prausnitzii	M. 1753 Ruminococcaceae
viral OTU 1586	153.843	-2.44398	0.558219	-4.37817	1.19682e-05	0.000347504	M. 3030 Bacteroides ovatus
viral OTU 0133	51.2819	-3.72417	0.864749	-4.30665	1.65744e-05	0.000464655	M. 2150 Paraprevotella clara
viral OTU 0547	327.012	-2.90115	0.687236	-4.22148	2.42707e-05	0.000647606	M. 0404 Alistipes putredinis	M. 2489 Alistipes putredinis
viral OTU 1290	125.835	-2.85367	0.676612	-4.21758	2.46935e-05	0.000647606	M. 1484 Faecalibacterium prausnitzii	M. 1564 Faecalibacterium prausnitzii	M. 3063 Faecalibacterium prausnitzii
viral OTU 1202	814.482	-3.47748	0.829783	-4.19083	2.77933e-05	0.000706124	M. 2069 Bacteroides fragilis	M. 3030 Bacteroides ovatus
viral OTU 1192	48.7239	4.01489	0.972924	4.12663	3.68125e-05	0.000891091	M. 0220 Faecalibacterium prausnitzii
viral OTU 0064	114.558	-3.37023	0.817262	-4.12381	3.72658e-05	0.000891091	M. 2513 Roseburia intestinalis
viral OTU 1326	44.1424	-5.03443	1.26157	-3.9906	6.59056e-05	0.00153089	M. 2489 Alistipes putredinis
viral OTU 1442	41.871	3.42803	0.862433	3.97484	7.04256e-05	0.00155422	M. 0842 Faecalibacterium prausnitzii
viral OTU 1699	146.068	-2.92343	0.735675	-3.97381	7.07331e-05	0.00155422	M. 1336 Bacteroides eggerthii
viral OTU 0563	61.333	3.57794	0.904924	3.95386	7.69001e-05	0.00164526	M. 0129 Faecalibacterium prausnitzii	M. 0137 Faecalibacterium prausnitzii
viral OTU 0969	9.95113	-1.93762	0.497093	-3.8979	9.70305e-05	0.00202271	M. 3091 Roseburia inulinivorans
viral OTU 0587	17.1347	-2.30022	0.593051	-3.87862	0.000105053	0.00206554	M. 0853 Faecalibacterium prausnitzii
viral OTU 1182	24.5144	-3.09472	0.797974	-3.87822	0.000105223	0.00206554	M. 0378 Ruminococcaceae
viral OTU 1628	230.832	-3.6299	0.936794	-3.87481	0.000106707	0.00206554	M. 0397 Bacteroides vulgatus
viral OTU 0142	122.699	-2.7386	0.708543	-3.86512	0.000111034	0.00209931	M. 0722 Bacteroides uniformis
viral OTU 1349	17.7339	-2.05763	0.533801	-3.85468	0.000115882	0.00214118	M. 2756 Firmicutes
viral OTU 1783	55.8254	-3.61504	0.94602	-3.82131	0.000132744	0.00239825	M. 1658 Parabacteroides merdae
viral OTU 0820	455.762	-1.23679	0.328972	-3.75957	0.000170207	0.00300822	M. 0881 Bacteroides fragilis
viral OTU 1308	27.4295	3.45412	0.941625	3.66825	0.000244214	0.00422439	M. 1708 Clostridia
viral OTU 0518	18.1918	2.2613	0.619157	3.65222	0.000259981	0.00440343	M. 1544 Fusicatenibacter saccharivorans
viral OTU 1258	140.136	-2.89082	0.799525	-3.61567	0.00029957	0.00497041	M. 0397 Bacteroides vulgatus
viral OTU 0381	151.133	-3.00701	0.833402	-3.60811	0.000308436	0.00501517	M. 0397 Bacteroides vulgatus
viral OTU 0576	195.025	-1.7379	0.483904	-3.5914	0.0003289	0.00524306	M. 0722 Bacteroides uniformis	M. 3045 Bacteroides caccae
viral OTU 1777	6.76611	-1.76836	0.495131	-3.5715	0.000354939	0.00554933	M. 1138 Clostridiales
viral OTU 0534	154.41	-2.93705	0.827361	-3.5499	0.000385384	0.00591164	M. 0358 Bacteroides uniformis
viral OTU 0095	9.64909	3.02763	0.86765	3.48946	0.000483997	0.00728685	M. 1531 Roseburia
viral OTU 0735	66.7138	4.19216	1.20638	3.475	0.000510844	0.00755121	M. 1232 Eubacterium
viral OTU 1250	21.4036	-1.99851	0.577154	-3.46269	0.000534799	0.00767124	M. 0853 Faecalibacterium prausnitzii
viral OTU 1086	266.728	-1.9812	0.572408	-3.46117	0.000537836	0.00767124	M. 0397 Bacteroides vulgatus
viral OTU 0636	8.51873	-2.48746	0.72746	-3.41937	0.00062766	0.00879806	M. 3045 Bacteroides caccae
viral OTU 0583	15.7476	-3.63971	1.06697	-3.41125	0.000646666	0.00891084	M. 0404 Alistipes putredinis	M. 2489 Alistipes putredinis
viral OTU 1165	1.65836	1.97343	0.580174	3.40144	0.000670311	0.00908271	M. 2222 Firmicutes
viral OTU 1742	24.3543	-1.57146	0.463101	-3.39334	0.000690459	0.00920235	M. 2896 Clostridiales
viral OTU 1397	77.9573	-1.92852	0.570771	-3.37881	0.000728009	0.00945336	M. 0397 Bacteroides vulgatus
viral OTU 0120	36.2695	1.6836	0.498724	3.37582	0.000735963	0.00945336	M. 1276 Faecalibacterium prausnitzii
viral OTU 1285	64.1439	-3.30403	0.979621	-3.37276	0.000744176	0.00945336	M. 3030 Bacteroides ovatus
viral OTU 1787	18.9317	1.82351	0.542739	3.35983	0.000779918	0.00975498	M. 0278 Roseburia intestinalis
viral OTU 0005	54.4553	2.01139	0.601097	3.3462	0.000819275	0.010008	M. 0397 Bacteroides vulgatus	M. 0529 Bacteroides xylanisolvens	M. 1270 Bacteroides xylanisolvens	M. 3045 Bacteroides caccae
viral OTU 1005	31.4406	1.60758	0.480687	3.34435	0.000824765	0.010008	M. 0025 Bacteroides stercoris
viral OTU 0584	132.786	-1.96864	0.590038	-3.33646	0.000848511	0.0101447	M. 1006 Bacteroides cellulosilyticus	M. 2826 Odoribacter splanchnicus	M. 3027 Bacteroides massiliensis	M. 3045 Bacteroides caccae	M. 3115 Bacteroides ovatus
viral OTU 1120	16.7829	-1.73797	0.522361	-3.32714	0.000877433	0.0103384	M. 0755 Hungatella hathewayi
viral OTU 1175	271.334	-1.86998	0.5642	-3.3144	0.000918395	0.0106665	M. 1162 Bacteroides ovatus	M. 3030 Bacteroides ovatus
viral OTU 1006	52.5127	-1.97168	0.596011	-3.30812	0.000939236	0.0107549	M. 3058 Bacteroides stercoris
viral OTU 1691	205.864	1.39735	0.424514	3.29164	0.000996054	0.0111627	M. 1276 Faecalibacterium prausnitzii
viral OTU 1330	20.4855	-1.89954	0.57739	-3.28988	0.00100231	0.0111627	M. 0864 Intestinimonas butyriciproducens
viral OTU 0791	227.771	-1.70303	0.519833	-3.27612	0.00105245	0.0115628	M. 0358 Bacteroides uniformis	M. 0881 Bacteroides fragilis
viral OTU 1029	134.113	-2.97047	0.911902	-3.25744	0.0011242	0.0121864	M. 1138 Clostridiales	M. 2177 Clostridiales	M. 2896 Clostridiales
viral OTU 1433	17.243	-2.65512	0.819313	-3.24066	0.00119253	0.012757	M. 2192 Eubacterium siraeum
viral OTU 1210	82.4429	-1.14298	0.354096	-3.22789	0.00124708	0.0131672	M. 2814 Clostridium bolteae
viral OTU 0646	42.9519	1.4069	0.437452	3.21613	0.00129933	0.013543	M. 1825 Faecalibacterium prausnitzii
viral OTU 0360	93.4096	-2.58992	0.807682	-3.20661	0.00134311	0.0138221	M. 0101 Bacteroides uniformis
viral OTU 0132	38.0367	-3.87537	1.21104	-3.20004	0.00137408	0.013946	M. 0404 Alistipes putredinis	M. 2489 Alistipes putredinis
viral OTU 1342	13.1806	-1.351	0.423287	-3.19168	0.00141446	0.013946	M. 1167 Eubacterium rectale	M. 1643 Eubacterium rectale
viral OTU 0232	17.6411	-1.22054	0.382707	-3.18922	0.00142659	0.013946	M. 2819 Clostridiales
viral OTU 1614	195.735	-2.70006	0.846876	-3.18826	0.00143132	0.013946	M. 0397 Bacteroides vulgatus
viral OTU 1569	43.7133	-2.53434	0.795381	-3.18633	0.00144091	0.013946	M. 0442 Escherichia coli	M. 0575 Escherichia coli
viral OTU 0425	38.2041	1.62806	0.51392	3.16792	0.00153535	0.0146852	M. 1420 Roseburia intestinalis
viral OTU 1252	37.4379	-2.23371	0.713646	-3.12999	0.00174809	0.0165256	M. 0234 Clostridium	M. 1001 Clostridium	M. 1384 Clostridium
viral OTU 0716	8.72355	1.43407	0.459514	3.12084	0.00180333	0.0168518	M. 0439 Roseburia intestinalis
viral OTU 0881	56.7331	-2.09762	0.673502	-3.11449	0.00184261	0.0170232	M. 1041 Faecalibacterium prausnitzii
viral OTU 0729	105.243	-2.22256	0.71654	-3.10179	0.00192354	0.0175712	M. 0025 Bacteroides stercoris
viral OTU 1458	274.107	-2.23216	0.720591	-3.09768	0.00195039	0.0176116	M. 0397 Bacteroides vulgatus
viral OTU 0853	13.7707	-1.83187	0.59197	-3.09453	0.00197128	0.0176116	M. 1171 Firmicutes	M. 2756 Firmicutes
viral OTU 1340	171.27	-1.77288	0.575727	-3.07938	0.00207433	0.0183307	M. 0358 Bacteroides uniformis
viral OTU 0570	36.3266	1.50127	0.492473	3.04844	0.00230034	0.0199468	M. 0542 Eubacterium rectale
viral OTU 0794	78.6029	-2.56196	0.840632	-3.04766	0.00230628	0.0199468	M. 3027 Bacteroides massiliensis
viral OTU 1633	5.39388	1.17505	0.390299	3.01064	0.00260698	0.0223103	M. 0141 Faecalibacterium prausnitzii
viral OTU 1125	116.043	-2.4131	0.805676	-2.99513	0.00274329	0.0231271	M. 0619 Bacteroides vulgatus	M. 0703 Bacteroides stercoris
viral OTU 1478	28.1551	-1.52089	0.508091	-2.99335	0.00275932	0.0231271	M. 1538 Firmicutes
viral OTU 0802	264.379	-2.65361	0.89006	-2.98139	0.00286946	0.0238048	M. 0655 Bacteroides uniformis	M. 3027 Bacteroides massiliensis
viral OTU 1174	7.38002	-2.30613	0.777444	-2.9663	0.00301406	0.0247518	M. 2859 Phascolarctobacterium
viral OTU 1547	23.5385	-1.74303	0.588893	-2.95984	0.00307796	0.0250238	M. 0524 Eubacterium eligens	M. 0964 Eubacterium eligens	M. 1211 Eubacterium eligens	M. 1600 Eubacterium eligens	M. 2455 Eubacterium
viral OTU 0733	38.6752	-1.47449	0.49944	-2.95229	0.00315427	0.0253469	M. 1814 Faecalibacterium prausnitzii
viral OTU 0747	125.943	-2.37049	0.803618	-2.94978	0.00318005	0.0253469	M. 0358 Bacteroides uniformis	M. 0655 Bacteroides uniformis	M. 3013 Bacteroides uniformis
viral OTU 1467	10.6874	-1.38812	0.471268	-2.9455	0.00322438	0.0254507	M. 1514 Parabacteroides merdae
viral OTU 0031	1072.15	2.19035	0.75679	2.89426	0.0038005	0.0295691	M. 0101 Bacteroides uniformis	M. 2069 Bacteroides fragilis
viral OTU 1546	49.3748	-1.68616	0.583182	-2.89131	0.00383641	0.0295691	M. 1514 Parabacteroides merdae
viral OTU 0514	155.212	-1.51229	0.523325	-2.88977	0.00385525	0.0295691	M. 1514 Parabacteroides merdae
viral OTU 1476	14.9378	-1.37128	0.475116	-2.88621	0.00389918	0.0296264	M. 1075 Lawsonibacter
viral OTU 1231	89.986	-1.56671	0.546517	-2.86672	0.00414749	0.0312214	M. 0722 Bacteroides uniformis
viral OTU 0552	26.1486	-1.40271	0.490341	-2.86069	0.00422726	0.0315299	M. 0763 Clostridiales
viral OTU 1105	66.1386	-1.33311	0.46755	-2.85128	0.00435442	0.0321831	M. 3115 Bacteroides ovatus
viral OTU 0680	49.2592	-1.60833	0.56814	-2.83088	0.00464206	0.034	M. 3018 Bacteroides faecis
viral OTU 0281	18.1612	1.48483	0.526188	2.82187	0.00477446	0.0346574	M. 1983 Eubacterium rectale
viral OTU 1062	557.171	-1.4237	0.506477	-2.81098	0.00493907	0.0355351	M. 3027 Bacteroides massiliensis
viral OTU 1331	127.298	1.0645	0.379229	2.80702	0.00500021	0.0356594	M. 1696 Faecalibacterium prausnitzii	M. 2530 Faecalibacterium prausnitzii
viral OTU 1017	21.3561	-1.64255	0.588565	-2.79076	0.00525839	0.0371746	M. 0358 Bacteroides uniformis
viral OTU 1749	23.2631	-2.23803	0.804946	-2.78035	0.00543003	0.0379738	M. 0036 Bacteroides uniformis
viral OTU 1108	29.8518	-1.16431	0.419339	-2.77653	0.00549428	0.0379738	M. 1596 Ruminococcus lactaris
viral OTU 1157	92.6234	-1.78901	0.644571	-2.77551	0.00551157	0.0379738	M. 0358 Bacteroides uniformis	M. 0722 Bacteroides uniformis	M. 0907 Bacteroides uniformis
viral OTU 1133	93.9231	-2.25589	0.813629	-2.77263	0.00556047	0.0379888	M. 0048 Bacteroides vulgatus
viral OTU 0642	70.4936	-1.39508	0.504089	-2.76753	0.00564831	0.0382673	M. 0493 Bacteroides dorei
viral OTU 0418	92.1486	-1.88789	0.687016	-2.74795	0.00599693	0.0401017	M. 0173 Faecalibacterium prausnitzii
viral OTU 1712	201.455	-1.59132	0.579332	-2.74681	0.00601772	0.0401017	M. 0493 Bacteroides dorei
viral OTU 1030	30.4632	1.2062	0.444533	2.71341	0.00665937	0.0433426	M. 1474 Clostridium	M. 2834 Coprococcus comes
viral OTU 1431	153.622	-2.12694	0.783954	-2.71309	0.0066659	0.0433426	M. 1911 Bacteroides stercoris
viral OTU 1747	158.375	-1.68863	0.622907	-2.71088	0.0067105	0.0433426	M. 0358 Bacteroides uniformis	M. 0655 Bacteroides uniformis
viral OTU 0949	228.56	-1.91162	0.705252	-2.71054	0.0067173	0.0433426	M. 0397 Bacteroides vulgatus
viral OTU 1035	149.899	-2.21551	0.829367	-2.67133	0.00755516	0.0483649	M. 0397 Bacteroides vulgatus
viral OTU 0941	260.779	-2.30016	0.862572	-2.66663	0.00766159	0.0484484	M. 0362 Alistipes putredinis	M. 2489 Alistipes putredinis
viral OTU 0090	356.398	-2.50749	0.940719	-2.6655	0.00768739	0.0484484	M. 0397 Bacteroides vulgatus
viral OTU 1495	114.356	-2.58988	0.973721	-2.65977	0.00781932	0.0485327	M. 3027 Bacteroides massiliensis
viral OTU 0932	13.3256	-1.30863	0.492015	-2.65974	0.00782016	0.0485327	M. 1001 Clostridium
viral OTU 1244	4.77185	-3.3071	1.24466	-2.65704	0.00788303	0.0485523	M. 2192 Eubacterium siraeum

### Sheet: B. thetaiotaomicron CPS3
Table S3: Differentially abundant viral OTUs between high and low ratios of 'ON' oriented CPS3 promoter
ID	baseMean	log2FoldChange	lfcSE	stat	pvalue	padj	Predicted hosts
viral OTU 1686	79.8014	4.85988	0.632137	7.68801	1.49446e-14	1.24189e-11	M. 0585 Bacteroides faecis	M. 0698 Bacteroides faecis	M. 3018 Bacteroides faecis
viral OTU 1203	52.2986	-10.385	1.56928	-6.61767	3.64916e-11	1.51623e-08	M. 2492 Alistipes
viral OTU 0500	189.405	9.77797	1.49935	6.52148	6.96157e-11	1.92835e-08	M. 0135 Bacteroides finegoldii
viral OTU 0921	202.484	5.0542	0.841157	6.00862	1.87105e-09	3.8871e-07	M. 0087 Bacteroides stercoris
viral OTU 0165	126.064	3.04336	0.521195	5.8392	5.24535e-09	8.71777e-07	M. 2980 Bacteroides thetaiotaomicron
viral OTU 1468	24.802	-5.21397	0.90463	-5.76365	8.23132e-09	1.04425e-06	M. 0493 Bacteroides dorei
viral OTU 1130	103.167	2.38861	0.415235	5.75244	8.7963e-09	1.04425e-06	M. 3018 Bacteroides faecis	M. 3087 Bacteroides thetaiotaomicron
viral OTU 0115	383.826	7.41185	1.30434	5.68244	1.3279e-08	1.37936e-06	M. 0027 Bacteroides	M. 3018 Bacteroides faecis
viral OTU 1115	33.8569	4.95848	0.879034	5.64083	1.6923e-08	1.56256e-06	M. 0025 Bacteroides stercoris
viral OTU 0648	168.528	9.54401	1.70098	5.6109	2.01279e-08	1.67263e-06	M. 2065 Alistipes timonensis
viral OTU 0588	66.2704	-9.84491	1.77202	-5.55576	2.76403e-08	2.0881e-06	M. 0092 Bacteroides coprocola	M. 0132 Bacteroides coprocola	M. 0380 Bacteroides coprocola	M. 0406 Bacteroides coprocola	M. 2242 Bacteroides coprocola
viral OTU 1062	1962.51	3.29977	0.626438	5.26751	1.38283e-07	9.57613e-06	M. 3027 Bacteroides massiliensis
viral OTU 1490	110.71	2.3194	0.45292	5.12098	3.03949e-07	1.94294e-05	M. 0008 Bacteroides thetaiotaomicron	M. 3087 Bacteroides thetaiotaomicron
viral OTU 0781	101.356	1.9191	0.397525	4.82763	1.38168e-06	8.20126e-05	M. 0529 Bacteroides xylanisolvens
viral OTU 0431	28.808	2.62558	0.56787	4.62355	3.77222e-06	0.000208981	M. 0274 Eubacterium rectale
viral OTU 0411	30.753	3.31715	0.72877	4.55171	5.32107e-06	0.000276363	M. 2497 Bacteroides uniformis
viral OTU 0495	391.617	4.52424	1.02989	4.39294	1.11828e-05	0.000546641	M. 0025 Bacteroides stercoris	M. 0303 Bacteroides stercoris	M. 0335 Bacteroides stercoris	M. 0703 Bacteroides stercoris	M. 0944 Bacteroides stercoris
viral OTU 0515	9.8972	2.87234	0.657488	4.36866	1.25011e-05	0.000577135	M. 0274 Eubacterium rectale
viral OTU 1293	17.7057	-4.15192	0.960135	-4.32431	1.53009e-05	0.000669215	M. 1754 Firmicutes	M. 2618 Firmicutes
viral OTU 1707	13.7951	6.76116	1.57124	4.30307	1.68449e-05	0.000699904	M. 1574 Ruminococcaceae	M. 2793 Parabacteroides distasonis
viral OTU 0448	5.54156	-3.88086	0.945905	-4.10281	4.08166e-05	0.00157594	M. 2743 Roseburia inulinivorans
viral OTU 0315	27.294	4.0515	0.988719	4.09773	4.17217e-05	0.00157594	M. 1326 Faecalibacterium prausnitzii
viral OTU 1528	43.8031	3.76072	0.926187	4.06043	4.89817e-05	0.00176973	M. 1395 Eubacterium rectale
viral OTU 1228	75.9391	4.32741	1.07213	4.03625	5.43116e-05	0.00188054	M. 1351 Bacteroides xylanisolvens
viral OTU 1407	22.1028	-8.87794	2.21363	-4.01058	6.05685e-05	0.0020133	M. 2260 Bacteroides massiliensis
viral OTU 0466	59.5663	3.91907	0.988021	3.96658	7.29099e-05	0.00233031	M. 1574 Ruminococcaceae
viral OTU 1769	123.442	4.01402	1.0147	3.95587	7.62565e-05	0.00234701	M. 0640 Bacteroides xylanisolvens
viral OTU 1363	661.475	2.07282	0.52748	3.92967	8.50637e-05	0.00252457	M. 0358 Bacteroides uniformis
viral OTU 1225	64.5385	4.01961	1.03493	3.88396	0.00010277	0.00294488	M. 0057 Roseburia intestinalis
viral OTU 1546	30.4132	2.97393	0.769273	3.8659	0.000110683	0.00306591	M. 1514 Parabacteroides merdae
viral OTU 1589	28.6713	-4.47714	1.16905	-3.82972	0.000128289	0.00343898	M. 0067 Alistipes putredinis
viral OTU 1346	246.833	2.84067	0.748773	3.79377	0.000148379	0.00385321	M. 2212 Akkermansia
viral OTU 0129	94.2247	4.61725	1.23205	3.74761	0.000178526	0.00443016	M. 0011 Alistipes	M. 0967 Alistipes putredinis	M. 1104 Alistipes	M. 1624 Coprobacter fastidiosus
viral OTU 1210	34.9741	1.9809	0.529114	3.7438	0.000181258	0.00443016	M. 2814 Clostridium bolteae
viral OTU 0607	9.02783	4.06592	1.09861	3.70097	0.000214779	0.00503296	M. 3018 Bacteroides faecis
viral OTU 1597	110.667	2.9687	0.804229	3.69136	0.000223057	0.00503296	M. 0048 Bacteroides vulgatus
viral OTU 1342	6.29248	-1.70815	0.462889	-3.69019	0.000224091	0.00503296	M. 1167 Eubacterium rectale	M. 1643 Eubacterium rectale
viral OTU 0438	15.7821	3.13483	0.851209	3.6828	0.000230683	0.00504467	M. 0144 Oscillibacter
viral OTU 1014	144.023	2.04044	0.558261	3.65499	0.000257188	0.00538783	M. 0010 Bacteroides uniformis	M. 0025 Bacteroides stercoris	M. 0185 Bacteroides stercoris	M. 3027 Bacteroides massiliensis
viral OTU 0975	15.0934	5.55652	1.52115	3.65285	0.000259342	0.00538783	M. 0025 Bacteroides stercoris	M. 0944 Bacteroides stercoris
viral OTU 1295	8.13714	-3.71476	1.02612	-3.62021	0.000294366	0.00596631	M. 2519 Coprococcus comes
viral OTU 0333	5.0224	-2.62512	0.728365	-3.60413	0.000313203	0.00619694	M. 0232 Ruminococcus gnavus
viral OTU 0873	100.627	3.43205	0.957173	3.58561	0.000336289	0.00635297	M. 0099 Bacteroides ovatus	M. 0181 Bacteroides xylanisolvens
viral OTU 0580	7.22428	-1.99857	0.557398	-3.58554	0.000336379	0.00635297	M. 1643 Eubacterium rectale
viral OTU 0097	3.56882	3.42082	0.963483	3.55047	0.000384544	0.00710125	M. 0172 Faecalibacterium prausnitzii
viral OTU 0357	11.2844	-2.91391	0.82717	-3.52275	0.000427098	0.00762607	M. 2406 Eubacterium hallii
viral OTU 0941	352.537	-4.05747	1.15375	-3.51676	0.000436845	0.00762607	M. 0362 Alistipes putredinis	M. 2489 Alistipes putredinis
viral OTU 1235	263.56	2.16985	0.617389	3.51455	0.000440495	0.00762607	M. 0315 Bacteroides stercoris
viral OTU 1170	12.4627	3.09406	0.882519	3.50594	0.000455001	0.00771645	M. 1725 Oscillibacter	M. 1733 Clostridiales
viral OTU 0816	106.641	4.9439	1.41758	3.48756	0.000487444	0.00810132	M. 1351 Bacteroides xylanisolvens	M. 1418 Bacteroides xylanisolvens
viral OTU 1181	115.078	1.92727	0.553764	3.4803	0.000500845	0.00813406	M. 0579 Bacteroides xylanisolvens
viral OTU 1637	2.91605	4.49661	1.29362	3.47598	0.00050899	0.00813406	M. 2294 Ruminococcus
viral OTU 1467	4.9755	-1.96077	0.567851	-3.45297	0.000554452	0.00869339	M. 1514 Parabacteroides merdae
viral OTU 0568	69.4971	1.4164	0.411056	3.44576	0.000569455	0.00876327	M. 2069 Bacteroides fragilis
viral OTU 0109	3.92266	-4.05086	1.18224	-3.42643	0.000611576	0.00924036	M. 1449 Blautia
viral OTU 0076	15.337	-3.00742	0.879377	-3.41994	0.000626343	0.00929448	M. 1887 Lachnoclostridium
viral OTU 0779	9.56491	3.32658	0.978037	3.40128	0.0006707	0.0097781	M. 3054 Faecalibacterium prausnitzii
viral OTU 0547	296.696	-2.93371	0.866161	-3.38703	0.000706548	0.0100426	M. 0404 Alistipes putredinis	M. 2489 Alistipes putredinis
viral OTU 0533	137.217	-1.16467	0.344117	-3.38453	0.000713014	0.0100426	M. 0397 Bacteroides vulgatus
viral OTU 0514	159.696	2.39332	0.708555	3.37775	0.000730825	0.0100451	M. 1514 Parabacteroides merdae
viral OTU 1555	504.238	1.91909	0.568571	3.3753	0.000737363	0.0100451	M. 3027 Bacteroides massiliensis
viral OTU 1100	319.756	2.81221	0.837165	3.35921	0.000781671	0.0104335	M. 0619 Bacteroides vulgatus	M. 1162 Bacteroides ovatus
viral OTU 1034	142.982	3.87327	1.15416	3.35593	0.000790984	0.0104335	M. 2760 Bacteroides ovatus
viral OTU 0058	47.0603	1.34028	0.400279	3.34836	0.000812904	0.010555	M. 0481 Faecalibacterium prausnitzii
viral OTU 0369	156.261	2.84883	0.855753	3.32903	0.000871479	0.0111415	M. 0967 Alistipes putredinis
viral OTU 0210	193.454	5.95803	1.79319	3.32259	0.000891851	0.0112292	M. 2069 Bacteroides fragilis
viral OTU 0281	22.2093	3.05569	0.921045	3.31763	0.000907836	0.0112599	M. 1983 Eubacterium rectale
viral OTU 0362	71.5899	3.08578	0.934416	3.30237	0.000958731	0.0117163	M. 2069 Bacteroides fragilis
viral OTU 0960	71.8599	4.46072	1.35325	3.29629	0.000979699	0.011799	M. 0967 Alistipes putredinis
viral OTU 0509	10.6042	3.2528	0.991508	3.28066	0.00103565	0.0122946	M. 1259 Hungatella	M. 3054 Faecalibacterium prausnitzii
viral OTU 1433	145.41	-4.31606	1.32302	-3.26227	0.00110522	0.0128247	M. 2192 Eubacterium siraeum
viral OTU 0969	6.64255	2.41323	0.740083	3.26075	0.00111117	0.0128247	M. 3091 Roseburia inulinivorans
viral OTU 1254	22.5872	-3.96358	1.21817	-3.25373	0.00113901	0.012966	M. 2724 Firmicutes
viral OTU 0937	9.19132	-3.10994	0.957816	-3.24691	0.00116667	0.0131014	M. 2630 Firmicutes
viral OTU 1449	5.85608	3.22489	0.998072	3.23112	0.00123304	0.0136621	M. 2819 Clostridiales
viral OTU 0036	184.214	2.60256	0.811062	3.20883	0.00133275	0.0145725	M. 3030 Bacteroides ovatus
viral OTU 1729	42.2231	-3.2022	1.00059	-3.20031	0.00137282	0.0148158	M. 3107 Roseburia
viral OTU 0064	4.631	-3.16951	0.996756	-3.17983	0.00147364	0.0156999	M. 2513 Roseburia intestinalis
viral OTU 1402	157.58	3.7177	1.17955	3.15179	0.00162274	0.0170696	M. 3018 Bacteroides faecis
viral OTU 1568	6.66289	2.65284	0.842888	3.14732	0.00164772	0.0171157	M. 2069 Bacteroides fragilis
viral OTU 1553	59.0014	-3.33404	1.06667	-3.12565	0.00177414	0.0182014	M. 1737 Clostridium saccharolyticum
viral OTU 1347	341.605	1.86502	0.598707	3.11508	0.00183897	0.0186364	M. 3027 Bacteroides massiliensis
viral OTU 1344	55.0928	-4.12444	1.32904	-3.10332	0.00191364	0.0190174	M. 3027 Bacteroides massiliensis
viral OTU 0985	30.3429	4.01967	1.29584	3.10198	0.00192234	0.0190174	M. 0025 Bacteroides stercoris	M. 0944 Bacteroides stercoris
viral OTU 1244	41.29	-5.68155	1.83402	-3.09787	0.00194915	0.0190558	M. 2192 Eubacterium siraeum
viral OTU 1702	80.8151	2.27554	0.736658	3.08901	0.00200825	0.0194053	M. 0944 Bacteroides stercoris
viral OTU 0270	108.83	3.46505	1.14036	3.03855	0.00237716	0.022706	M. 1351 Bacteroides xylanisolvens
viral OTU 1321	89.6431	2.68389	0.885849	3.02974	0.00244764	0.0231135	M. 1351 Bacteroides xylanisolvens
viral OTU 0306	94.5041	2.67767	0.890498	3.00694	0.00263893	0.0246399	M. 0006 Bacteroides ovatus
viral OTU 0570	5.25947	1.82068	0.610489	2.98232	0.0028607	0.0264138	M. 0542 Eubacterium rectale
viral OTU 1280	21.9317	-3.42515	1.14998	-2.97844	0.0028972	0.0264569	M. 0309 Faecalibacterium prausnitzii	M. 0577 Faecalibacterium
viral OTU 0144	123.438	2.51095	0.849246	2.95668	0.0031097	0.0280887	M. 0192 Bacteroides caccae
viral OTU 1770	20.8945	-3.13676	1.06433	-2.94716	0.00320705	0.02854	M. 2235 Catabacteriaceae
viral OTU 0197	8.03455	-2.81322	0.955216	-2.94511	0.00322835	0.02854	M. 2630 Firmicutes
viral OTU 1513	32.9365	2.59594	0.882538	2.94145	0.00326675	0.0285755	M. 3129 Bacteroides uniformis
viral OTU 0022	67.9231	-2.50241	0.856238	-2.92256	0.00347165	0.0299502	M. 0023 Faecalibacterium prausnitzii
viral OTU 0213	1728.28	-1.14624	0.392496	-2.92039	0.00349599	0.0299502	M. 0067 Alistipes putredinis
viral OTU 0602	70.4448	-2.3183	0.796816	-2.90945	0.00362062	0.0305792	M. 0613 Bacteroides uniformis
viral OTU 1356	313.372	-1.23994	0.426853	-2.90484	0.00367437	0.0305792	M. 1427 Bacteroides thetaiotaomicron
viral OTU 0328	18.1451	2.78576	0.96014	2.90141	0.00371483	0.0305792	M. 1591 Faecalibacterium prausnitzii
viral OTU 0222	16.6141	3.05712	1.05372	2.90126	0.00371661	0.0305792	M. 0730 Firmicutes
viral OTU 0340	155.868	2.43436	0.840216	2.8973	0.00376387	0.0306645	M. 2439 Faecalibacterium prausnitzii
viral OTU 1594	13.3759	-3.1818	1.11049	-2.86521	0.00416728	0.0335774	M. 1150 Dialister invisus
viral OTU 1105	97.1289	2.08708	0.729093	2.86257	0.00420223	0.0335774	M. 3115 Bacteroides ovatus
viral OTU 0780	145.942	4.56291	1.59608	2.85882	0.00425226	0.0336536	M. 3027 Bacteroides massiliensis
viral OTU 0063	157.307	5.83916	2.04728	2.85216	0.00434237	0.0340425	M. 2069 Bacteroides fragilis
viral OTU 0702	28.3176	-2.68488	0.95115	-2.82277	0.00476107	0.0369761	M. 1441 Roseburia inulinivorans	M. 1924 Roseburia inulinivorans
viral OTU 1183	14.67	-2.15697	0.765435	-2.81796	0.00483301	0.0371486	M. 2340 Faecalibacterium prausnitzii
viral OTU 0020	14.3265	-2.69345	0.956707	-2.81533	0.00487268	0.0371486	M. 1714 Faecalibacterium prausnitzii
viral OTU 1074	5.55182	-2.72377	0.975967	-2.79084	0.00525719	0.0397157	M. 2494 Lachnoclostridium
viral OTU 1525	302.091	-2.12253	0.769088	-2.7598	0.00578374	0.0432999	M. 0049 Bacteroides uniformis
viral OTU 1539	28.3957	2.96493	1.07558	2.7566	0.00584061	0.0433352	M. 0907 Bacteroides uniformis
viral OTU 0084	37.2559	-2.59108	0.942392	-2.74947	0.00596913	0.0434304	M. 0067 Alistipes putredinis
viral OTU 0738	28.9912	3.76351	1.36897	2.74916	0.00597488	0.0434304	M. 0025 Bacteroides stercoris
viral OTU 1196	149.146	2.49499	0.908186	2.74722	0.00601022	0.0434304	M. 1270 Bacteroides xylanisolvens
viral OTU 0680	70.9584	1.29295	0.474793	2.72318	0.00646559	0.0463181	M. 3018 Bacteroides faecis
viral OTU 1501	7.08233	8.0276	2.95845	2.71345	0.00665867	0.0472936	M. 0067 Alistipes putredinis
viral OTU 0095	18.2398	-2.5738	0.951635	-2.7046	0.00683859	0.0479248	M. 1531 Roseburia
viral OTU 0992	45.2076	2.17475	0.804997	2.70156	0.00690142	0.0479248	M. 2589 Bacteroides stercoris
viral OTU 0282	8.66905	-2.47958	0.918801	-2.69872	0.00696074	0.0479248	M. 1725 Oscillibacter
viral OTU 1043	29.1147	-1.94185	0.719793	-2.69778	0.0069803	0.0479248	M. 0169 Roseburia
viral OTU 1028	6.12805	-3.37738	1.25314	-2.69514	0.0070359	0.0479248	M. 1012 Lachnospiraceae
viral OTU 0539	2.40069	2.36227	0.877642	2.69161	0.00711079	0.0480412	M. 0189 Eubacterium rectale
viral OTU 0347	139.596	2.47232	0.921359	2.68334	0.00728913	0.0488489	M. 0099 Bacteroides ovatus	M. 1162 Bacteroides ovatus
